# Characterization of long non-coding RNAs during compatible and incompatible pollination in *Arabidopsis thaliana*

**DOI:** 10.64898/2026.04.29.721561

**Authors:** Nischay Patel, Nilesh D. Gawande, Subramanian Sankaranarayanan

## Abstract

Long non-coding RNAs (lncRNAs) have emerged as critical players in plant development and stress responses, yet their involvement in pollination responses is largely unknown. To address this gap, we identified and characterized lncRNAs and their cis-acting, trans-acting, and miRNA-mediated regulatory interactions during both compatible and incompatible pollination in *Arabidopsis thaliana*. Leveraging publicly available datasets, we analyzed expression profiles at 10 and 60 minutes post-pollination. We identified 1,073 novel and 3,422 annotated lncRNAs, with 1,002 novel and 985 annotated, respectively, showing detectable expression after filtering. Differential expression analysis identified 12 lncRNAs at 10 min and 32 lncRNAs at 60 min post-pollination. Further investigation revealed 9 cis-targets, 112 trans-targets, and 144 miRNA-mediated regulatory interactions, many of which were enriched in pathways related to stress, defense, and self-incompatibility. Notably, the regulatory landscape is more active at 60 minutes than at 10 minutes post-pollination. These findings provide a robust framework and resource to facilitate future functional studies of lncRNAs during pollination.
