## Supplementary Table S1-S7 for "Characterization of long non-coding RNAs during compatible and incompatible pollination in *Arabidopsis thaliana*"

### Sheet: Table S1
Supplementary Table S1. Details about the RNA-seq data used in this study
Sample_ID	Experiment	BioProject	Data type	Sample details	Replicate name	Sample Name	SRA Study	Tissue type	Developmental stage	Ecotype	Organism
SRR7546174	SRX4412483	PRJNA482118	RNA-Seq	Compatible pollination\, t=10 minutes	10_compatible1	C10 RNA-seq	SRP154565	Pollinated stigma	Flowers at stage 13	Col0/SRK14 + C24	Arabidopsis thaliana
SRR7546175	SRX4412482	PRJNA482118	RNA-Seq	Compatible pollination\, t=10 minutes	10_compatible2	C10 RNA-seq	SRP154565	Pollinated stigma	Flowers at stage 13	Col0/SRK14 + C24	Arabidopsis thaliana
SRR7546178	SRX4412479	PRJNA482118	RNA-Seq	Compatible pollination\, t=10 minutes	10_compatible3	C10 RNA-seq	SRP154565	Pollinated stigma	Flowers at stage 13	Col0/SRK14 + C24	Arabidopsis thaliana
SRR7546179	SRX4412478	PRJNA482118	RNA-Seq	Compatible pollination\, t=10 minutes	10_compatible4	C10 RNA-seq	SRP154565	Pollinated stigma	Flowers at stage 13	Col0/SRK14 + C24	Arabidopsis thaliana
SRR7546190	SRX4412467	PRJNA482118	RNA-Seq	Incompatible pollination\, t=10 minutes	10_incompatible1	I10 RNA-seq	SRP154565	Pollinated stigma	Flowers at stage 13	Col0/SRK14 + C24	Arabidopsis thaliana
SRR7546191	SRX4412466	PRJNA482118	RNA-Seq	Incompatible pollination\, t=10 minutes	10_incompatible2	I10 RNA-seq	SRP154565	Pollinated stigma	Flowers at stage 13	Col0/SRK14 + C24	Arabidopsis thaliana
SRR7546192	SRX4412465	PRJNA482118	RNA-Seq	Incompatible pollination\, t=10 minutes	10_incompatible3	I10 RNA-seq	SRP154565	Pollinated stigma	Flowers at stage 13	Col0/SRK14 + C24	Arabidopsis thaliana
SRR7546193	SRX4412464	PRJNA482118	RNA-Seq	Incompatible pollination\, t=10 minutes	10_incompatible4	I10 RNA-seq	SRP154565	Pollinated stigma	Flowers at stage 13	Col0/SRK14 + C24	Arabidopsis thaliana
SRR7546186	SRX4412471	PRJNA482118	RNA-Seq	Compatible pollination\, t=60 minutes	60_compatible1	C60 RNA-seq	SRP154565	Pollinated stigma	Flowers at stage 13	Col0/SRK14 + C24	Arabidopsis thaliana
SRR7546187	SRX4412470	PRJNA482118	RNA-Seq	Compatible pollination\, t=60 minutes	60_compatible2	C60 RNA-seq	SRP154565	Pollinated stigma	Flowers at stage 13	Col0/SRK14 + C24	Arabidopsis thaliana
SRR7546188	SRX4412469	PRJNA482118	RNA-Seq	Compatible pollination\, t=60 minutes	60_compatible3	C60 RNA-seq	SRP154565	Pollinated stigma	Flowers at stage 13	Col0/SRK14 + C24	Arabidopsis thaliana
SRR7546189	SRX4412468	PRJNA482118	RNA-Seq	Compatible pollination\, t=60 minutes	60_compatible4	C60 RNA-seq	SRP154565	Pollinated stigma	Flowers at stage 13	Col0/SRK14 + C24	Arabidopsis thaliana
SRR7546172	SRX4412485	PRJNA482118	RNA-Seq	Incompatible pollination\, t=60 minutes	60_incompatible1	I60 RNA-seq	SRP154565	Pollinated stigma	Flowers at stage 13	Col0/SRK14 + C24	Arabidopsis thaliana
SRR7546173	SRX4412484	PRJNA482118	RNA-Seq	Incompatible pollination\, t=60 minutes	60_incompatible2	I60 RNA-seq	SRP154565	Pollinated stigma	Flowers at stage 13	Col0/SRK14 + C24	Arabidopsis thaliana
SRR7546184	SRX4412473	PRJNA482118	RNA-Seq	Incompatible pollination\, t=60 minutes	60_incompatible3	I60 RNA-seq	SRP154565	Pollinated stigma	Flowers at stage 13	Col0/SRK14 + C24	Arabidopsis thaliana
SRR7546185	SRX4412472	PRJNA482118	RNA-Seq	Incompatible pollination\, t=60 minutes	60_incompatible4	I60 RNA-seq	SRP154565	Pollinated stigma	Flowers at stage 13	Col0/SRK14 + C24	Arabidopsis thaliana

### Sheet: Table S2
Supplementary Table S2. Reference genome and annotation files used in analyis in this study
Organism database	Reference File	Source
Arabidopsis Thailiana (TAIR10)	Reference genome (Fasta)	https://plants.ensembl.org/Arabidopsis_thaliana/Info/Index
	Reference Transcriptome: cDNA (Fasta)	https://plants.ensembl.org/Arabidopsis_thaliana/Info/Index
	Reference annotation (Gtf/Gff3)	https://plants.ensembl.org/Arabidopsis_thaliana/Info/Index
	Reference sequence: CDS (Fasta)	https://plants.ensembl.org/Arabidopsis_thaliana/Info/Index
	Reference sequence: ncRNA(Fasta)	https://plants.ensembl.org/Arabidopsis_thaliana/Info/Index
	Reference sequence: mature miRNA (Fasta)	https://www.mirbase.org/

### Sheet: Table S3
Supplementary Table S3. Distance-based quality control metrics for replicate consistency assessment, with samples shown in bold indicating outliers removed from downstream analysis.
Sample	Condition	Mean_distance_to_own_group	Group_median	Ratio_to_median
10_compatible3	Compatible	62.6004	56.0454	1.11696
10_compatible2	Compatible	56.5382	56.0454	1.00879
10_compatible4	Compatible	55.5526	56.0454	0.991207
10_compatible1	Compatible	52.108	56.0454	0.929746
10_incompatible4	Incompatible	81.4581	50.712	1.60629
10_incompatible1	Incompatible	52.1121	50.712	1.02761
10_incompatible3	Incompatible	49.3119	50.712	0.972391
10_incompatible2	Incompatible	46.3096	50.712	0.913188
60_compatible4	Compatible	55.9212	49.6294	1.12678
60_compatible1	Compatible	51.1311	49.6294	1.03026
60_compatible3	Compatible	48.1276	49.6294	0.969741
60_compatible2	Compatible	47.3677	49.6294	0.954429
60_incompatible2	Incompatible	47.356	44.9119	1.05442
60_incompatible1	Incompatible	45.2838	44.9119	1.00828
60_incompatible3	Incompatible	44.5401	44.9119	0.991719
60_incompatible4	Incompatible	39.7744	44.9119	0.885609

### Sheet: Table S4
Supplementary Table S4. Overview of the RNA-seq–based workflow for transcriptome reconstruction, lncRNA identification, and downstream analysis
Step	Analysis stage	Tool	Version	Platform	Input	Output
1	Read quality assessment	FastQC	0.74	Galaxy Server	Raw paired-end FASTQ (R1/R2)	Quality control reports
2	Read trimming	Trimmomatic	0.39	Galaxy Server	Raw paired-end FASTQ	Trimmed paired and unpaired FASTQ
3	Read alignment	HISAT2	2.2.1	Galaxy Server	Trimmed paired-end FASTQ	Aligned reads (BAM)
4	Transcript assembly	StringTie	2.2.3	Galaxy Server	HISAT2-aligned BAM	Assembled transcripts (GTF)
5	Transcript merging	StringTie merge	2.2.3	Galaxy Server	Per-sample GTFs	Merged transcriptome (GTF)
6	Transcript comparison	GffCompare	0.11.2	Galaxy Server	Merged GTF	Annotated GTF
7	Sequence extraction	BEDTools getfasta	2.31.1	Galaxy Server	BED12	Reconstructed transcriptome (FASTA)
8	Transcript quantification	Kallisto quant	0.48.0	Galaxy Server	FASTQ + transcript FASTA	TPM abundance tables
9	Transcript filtering	Custom R scripts	–	Local	TPM tables	Filtered transcript set
10	Coding potential prediction	CPC2, CPAT, LncFinder	–	Local	Filtered FASTA	Coding/noncoding classification
11	Protein domain filtering	PfamScan	1.6	Local	Noncoding transcripts	Pfam domain hits
12	Genomic classification	FEELnc	–	Local	lncRNAs GTF	Genomic lncRNA classes
13	Differential expression analysis	DESeq2	1.48.2	Local	TPM tables and GTF for tximport	Differentially expressed transcripts
14	Cis–trans target prediction	BEDTools, R, LncTAR	–	Local	DE lncRNAs and DE mRNAs	Cis and trans targets pairs
15	miRNA target prediction	psRNATarget	2017 update	Web	DE lncRNAs and DE mRNAs	miRNA–target interactions

### Sheet: Table S5
Supplementary Table S5. Tool-specific parameters and preprocessing settings used for lncRNA identification and characterization analysis
1) Read quality assessment (FastQC)
Parameter	Value
Input	Raw paired-end FASTQ (fastq_r1.fastqsanger.gz, fastq_r2.fastqsanger.gz)
Output	FastQC basic statistics report
Parameters	Default
2) Read trimming (Trimmomatic)
Parameter	Value
Input	fastq_r1.fastqsanger.gz, fastq_r2.fastqsanger.gz
Output files (paired)	fastq_out_r1_paired.fastqsanger.gz, fastq_out_r2_paired.fastqsanger.gz
Output files (unpaired)	fastq_out_r1_unpaired.fastqsanger.gz, fastq_out_r2_unpaired.fastqsanger.gz
Perform initial ILLUMINACLIP step?	TRUE
Adapter sequence selection	Standard
Adapter sequences used	TruSeq3 (paired-end; MiSeq and HiSeq)
Maximum mismatch count	2
Match accuracy for PE palindrome read alignment	30
Match accuracy for adapter–read alignment	10
Minimum adapter length detected (palindrome mode)	8 bp
Always keep both reads (palindrome mode)?	TRUE
First Trimmomatic operation	SLIDINGWINDOW
• Number of bases to average across	4
• Average quality required	Q20
Second Trimmomatic operation	MINLEN
• Minimum read length retained	30 bp
Quality score encoding	Default Phred-33 (automatically detected)
Output	Trimmed paired-end reads (R1/R2 FASTQ)
3) Read alignment (HISAT2)
Parameter	Value
Input 1 FASTA/Q file #1	Trimmed Paired Read R1 (FASTQ)
Input 2 FASTA/Q file #2	Trimmed Paired Read R2 (FASTQ)
Reference genome	TAIR10_fasta
Library type	paired
Strand information	Reverse (RF)
Transcriptome assembly reporting	Report alignments tailored for transcript assemblers (e.g. StringTie)
Output	HISAT2: aligned reads (BAM)
4) Transcript assembly (StringTie)
Parameter	Value
Input	HISAT2: aligned reads (BAM)
Input options	short_reads
Specify strand information	Reverse (RF)
Use a reference file to guide assembly?	TRUE
GTF/GFF3 dataset to guide assembly	TAIR10_gtf
Use Reference transcripts only?	FALSE
Disable trimming of predicted transcripts based on coverage	TRUE
Output	Assembled Transcripts (GTF)
5) Transcript merging (StringTie merge)
Parameter	Value
Input	Assembled Transcripts (GTF)
Reference annotation to include in the merging	TAIR10_gtf
Minimum input transcript length to include in the merge	50
Minimum input transcript coverage to include in the merge	0
Minimum input transcript FPKM to include in the merge	0.5
Minimum input transcript TPM to include in the merge	1
Minimum isoform fraction	0.01
Gap between transcripts to merge together	250
Keep merged transcripts with retained introns	FALSE
Output	Merged 6 samples (GTF)
6) Transcript comparison (GffCompare)
Parameter	Value
Input	Merged 6 samples (GTF)
Reference Annotation	TAIR10_gtf
Output	GFF Annotated file (GTF)
7) Convert GTF to BED12
Parameter	Value
Input	GFF Annotated file (GTF)
Output	GFF Annotated file (BED12)
8) Sequence extraction (BEDTools getfasta)
Parameter	Value
Input	BED12
Use name column for FASTA headers	TRUE
Tab-delimited output	FALSE
Force strandedness	TRUE
Treat spliced entries separately	TRUE
Output	Reconstructed transcriptome FASTA
9) Transcript quantification (Kallisto)
Parameter	Value
Input	Trimmed paired-end FASTQ
Reference	Reconstructed transcriptome FASTA
Library strandness	Strand-specific, first read reverse
Bias correction	Enabled
Output	TPM abundance tables
10) Transcript and expression-based filtering
Criterion	Description
Protein-coding transcripts	Removed
Annotated lncRNAs	Removed
Known tRNA, snRNA, snoRNA, rRNA, miRNA	Removed
Length cutoff	< 200 nt removed
Expression cutoff	TPM < 0.05 in all six samples removed
Output	Filtered transcript sequences
11) Coding potential prediction
Tool	Model
CPC2	Default
CPAT	Cutoff (0.46) and Model taken from Plant-LncRNA pipeline
LncFinder	Cutoff (0.5) and Model taken from Plant-LncRNA pipeline
12) Protein domain filtering (PfamScan)
Parameter	Value
Input	Noncoding transcripts (from CPC2, CPAT, LncFinder)
Database	Pfam-A HMM
E-value cutoff	≥ 1e−3 discarded
Output	Pfam domain hits
13) Genomic classification of lncRNAs (FEELnc)
Parameter	Value
Input	All identified lncRNAs
Classification	Based on genomic position relative to nearby RNAs
Output	Genomic lncRNA classes
14) Differential expression analysis (DESeq2)
Parameter	Value
Design factor	Pollination_type
Control condition	Compatible
Treated condition	Incompatible
Input	TPM tables
Import method	tximport (v1.36.1)
Quantification tool	Kallisto
Gene mapping	GTF
Pre-filtering	Enabled
Pre-filter threshold	Count ≥ 10
15) Cis and trans target prediction
Analysis	Tool
Cis target identification	BEDTools v2.31.1 (Cis-candidate genes defined as the ten nearest neighbors within 100 kb upstream and downstream, including overlapping genes)
Correlation analysis	R (cor.test) (Pearson correlation (|r| ≥ 0.81; BH-adjusted P ≤ 0.05))
RNA–RNA interaction	LncTAR (cutoff ndg < -0.08)
16) miRNA target prediction (psRNATarget)
Parameter	Value
Input	Differentially expressed lncRNAs and mRNAs
lncRNA–miRNA cutoff	Expect Value ≤ 4.5
mRNA–miRNA cutoff	Expect Value ≤ 3.5
Output	miRNA–target interactions

### Sheet: Table S6
Supplementary Table S6. Summary of read trimming statistics generated by Trimmomatic for RNA-seq samples
Samples	Inpur Read Pairs		Forward‐Only Surviving	Reverse‐Only Surviving	Dropped
10_compatible1	51773674	47,490,319 (91.73%)	2,694,263 (5.20%)	615,838 (1.19%)	973,254 (1.88%)
10_compatible2	55320335	50,753,422 (91.74%)	2,914,462 (5.27%)	660,824 (1.19%)	991,627 (1.79%)
10_compatible3	42894120	36,559,168 (85.23%)	4,744,943 (11.06%)	655,046 (1.53%)	934,963 (2.18%)
10_compatible4	51083315	46,891,929 (91.79%)	2,707,346 (5.30%)	604,884 (1.18%)	879,156 (1.72%)
10_incompatible1	53518783	49,349,229 (92.21%)	2,517,008 (4.70%)	712,838 (1.33%)	939,708 (1.76%)
10_incompatible2	49449325	45,515,961 (92.05%)	2,363,856 (4.78%)	663,289 (1.34%)	906,219 (1.83%)
10_incompatible3	54728665	50,246,580 (91.81%)	2,797,740 (5.11%)	725,165 (1.33%)	959,180 (1.75%)
10_incompatible4	42984922	38,575,498 (89.74%)	2,918,896 (6.79%)	568,080 (1.32%)	922,448 (2.15%)
60_compatible1	43354999	36602687 (84.43%)	5002583 (11.54%)	684140 (1.58%)	1065589 (2.46%)
60_compatible2	45843833	41432933 (90.38%)	2939968 (6.41%)	597494 (1.30%)	873438 (1.91%)
60_compatible3	47291895	43444726 (91.87%)	2312057 (4.89%)	656564 (1.39%)	878548 (1.86%)
60_compatible4	46305263	42230439 (91.20%)	2373428 (5.13%)	784552 (1.69%)	916844 (1.98%)
60_incompatible1	53233871	49030401 (92.10%)	2562726 (4.81%)	704399 (1.32%)	936345 (1.76%)
60_incompatible2	50629004	46445351 (91.74%)	2576524 (5.09%)	680398 (1.34%)	926731 (1.83%)
60_incompatible3	51958998	47829942 (92.05%)	2503361 (4.82%)	712516 (1.37%)	913179 (1.76%)
60_incompatible4	47748515	43709562 (91.54%)	2510487 (5.26%)	616789 (1.29%)	911677 (1.91%)

### Sheet: Table S7
Supplementary Table S7. Summary of read alignment statistics generated by HISAT2 for all RNA-seq samples
Samples	Input Read Pairs (Cleaned)	Total Mapped Reads	Overall Alignment Rate
10_compatible1	47490319	93344690	0.9828
10_compatible2	50753422	100005931	0.9852
10_compatible3	36559168	71334344	0.9756
10_compatible4	46891929	92133782	0.9824
10_incompatible1	49349229	97227988	0.9851
10_incompatible2	45515961	89355163	0.9816
10_incompatible3	50246580	98851077	0.9838
10_incompatible4	38575498	75969934	0.9847
60_compatible1	36602687	71320679	0.9743
60_compatible2	41432933	81435208	0.9827
60_compatible3	43444726	85584067	0.985
60_compatible4	42230439	83346701	0.9868
60_incompatible1	49030401	96734282	0.9865
60_incompatible2	46445351	91719433	0.9874
60_incompatible3	47829942	94476164	0.9876
60_incompatible4	43709562	86182324	0.9859
